# Plasma lipid and liporotein biomarkers in LBC1936: Do they predict general cognitive ability and brain structure?

**DOI:** 10.1101/2020.07.09.194688

**Authors:** Sarah E. Harris, Stuart J Ritchie, Gonçalo D S Correia, Beatriz Jiménez, Chloe Fawns-Ritchie, Alison Pattie, Janie Corley, Susana Muñoz Maniega, Maria Valdés Hernández, John M. Starr, Derek Hill, Paul Wren, Mark E. Bastin, Matthew R Lewis, Joanna M. Wardlaw, Ian J. Deary

**Affiliations:** Lothian Birth Cohorts group, Department of Psychology, University of Edinburgh, 7 George Square, Edinburgh EH8 9JZ, UK; Social, Genetic, and Developmental Psychiatry Centre, King’s College, London SE5 8AF, UK; National Phenome Centre, Department of Metabolism, Digestion and Reproduction, Imperial College London SW7 2AZ, UK; Brain Research Imaging Centre, Neuroimaging Sciences, The University of Edinburgh, Chancellor’s Building, 49 Little France Crescent, Edinburgh EH16 4SB, UK; UK Dementia Research Institute at the University of Edinburgh, Edinburgh BioQuarter, Edinburgh EH16 4SB, UK; Alzheimer Scotland Dementia Research Centre, University of Edinburgh, 7 George Square, Edinburgh EH8 9JZ, UK; Department of Medical Physics and Biomedical Engineering, University College London WC1E 6BT, UK; ESCAPE Bio, San Francisco, CA 94080, USA; Scottish Imaging Network, A Platform for Scientific Excellence (SINAPSE) Collaboration, 300 Bath St, Glasgow G2 4LH, UK

## Abstract

Identifying predictors of cognitive ability and brain structure in later life is an important step towards understanding the mechanisms leading to cognitive decline and dementia. This study used ultra-performance liquid chromatography mass spectrometry (UPLC-MS) and nuclear magnetic resonance (NMR) to measure targeted and untargeted metabolites, mainly lipids and lipoproteins, in ∼600 members of the Lothian Birth Cohort 1936 (LBC1936) at aged ∼73 years. Penalized regression models (LASSO) were then used to identify sets of metabolites that predict variation in general cognitive ability and structural brain variables. UPLC-MS-POS measured lipids, together predicted 19% of the variance in total brain volume and 17% of the variance in both grey matter and normal appearing white matter volumes. Multiple subclasses of lipids were included in the predictor, but the best performing lipid was the sphingomyelin SM(d18:2/14:0) which occurred in 100% of iterations of all three significant models. No metabolite set predicted cognitive ability, or white matter hyperintensities or connectivity. Future studies should concentrate on identifying specific lipids as potential cognitive and brain-structural biomarkers in older individuals.
