## Supplementary information is available here for "Plasma lipid and liporotein biomarkers in LBC1936: Do they predict general cognitive ability and brain structure?"

### Sheet: Supp table 1 Biocrates
Supplementary Table 1 Biocrates AbsoluteIDQ® p180 metabolites
Name	Class
C0	acylcarnitines
C10	acylcarnitines
C10:1	acylcarnitines
C10:2	acylcarnitines
C12	acylcarnitines
C12-DC	acylcarnitines
C12:1	acylcarnitines
C14	acylcarnitines
C14:1	acylcarnitines
C14:1-OH	acylcarnitines
C14:2	acylcarnitines
C14:2-OH	acylcarnitines
C16	acylcarnitines
C16-OH	acylcarnitines
C16:1	acylcarnitines
C16:1-OH	acylcarnitines
C16:2	acylcarnitines
C16:2-OH	acylcarnitines
C18	acylcarnitines
C18:1	acylcarnitines
C18:1-OH	acylcarnitines
C18:2	acylcarnitines
C2	acylcarnitines
C3	acylcarnitines
C3-DC (C4-OH)	acylcarnitines
C3-OH	acylcarnitines
C3:1	acylcarnitines
C4	acylcarnitines
C4:1	acylcarnitines
C6 (C4:1-DC)	acylcarnitines
C5	acylcarnitines
C5-M-DC	acylcarnitines
C5-OH (C3-DC-M)	acylcarnitines
C5:1	acylcarnitines
C5:1-DC	acylcarnitines
C5-DC (C6-OH)	acylcarnitines
C6:1	acylcarnitines
C7-DC	acylcarnitines
C8	acylcarnitines
C9	acylcarnitines
lysoPC a C14:0	glycerophospholipids
lysoPC a C16:0	glycerophospholipids
lysoPC a C16:1	glycerophospholipids
lysoPC a C17:0	glycerophospholipids
lysoPC a C18:0	glycerophospholipids
lysoPC a C18:1	glycerophospholipids
lysoPC a C18:2	glycerophospholipids
lysoPC a C20:3	glycerophospholipids
lysoPC a C20:4	glycerophospholipids
lysoPC a C24:0	glycerophospholipids
lysoPC a C26:0	glycerophospholipids
lysoPC a C26:1	glycerophospholipids
lysoPC a C28:0	glycerophospholipids
lysoPC a C28:1	glycerophospholipids
PC aa C24:0	glycerophospholipids
PC aa C26:0	glycerophospholipids
PC aa C28:1	glycerophospholipids
PC aa C30:0	glycerophospholipids
PC aa C32:0	glycerophospholipids
PC aa C32:1	glycerophospholipids
PC aa C32:2	glycerophospholipids
PC aa C32:3	glycerophospholipids
PC aa C34:1	glycerophospholipids
PC aa C34:2	glycerophospholipids
PC aa C34:3	glycerophospholipids
PC aa C34:4	glycerophospholipids
PC aa C36:0	glycerophospholipids
PC aa C36:1	glycerophospholipids
PC aa C36:2	glycerophospholipids
PC aa C36:3	glycerophospholipids
PC aa C36:4	glycerophospholipids
PC aa C36:5	glycerophospholipids
PC aa C36:6	glycerophospholipids
PC aa C38:0	glycerophospholipids
PC aa C38:3	glycerophospholipids
PC aa C38:4	glycerophospholipids
PC aa C38:5	glycerophospholipids
PC aa C38:6	glycerophospholipids
PC aa C40:1	glycerophospholipids
PC aa C40:2	glycerophospholipids
PC aa C40:3	glycerophospholipids
PC aa C40:4	glycerophospholipids
PC aa C40:5	glycerophospholipids
PC aa C40:6	glycerophospholipids
PC aa C42:0	glycerophospholipids
PC aa C42:1	glycerophospholipids
PC aa C42:2	glycerophospholipids
PC aa C42:4	glycerophospholipids
PC aa C42:5	glycerophospholipids
PC aa C42:6	glycerophospholipids
PC ae C30:0	glycerophospholipids
PC ae C30:1	glycerophospholipids
PC ae C30:2	glycerophospholipids
PC ae C32:1	glycerophospholipids
PC ae C32:2	glycerophospholipids
PC ae C34:0	glycerophospholipids
PC ae C34:1	glycerophospholipids
PC ae C34:2	glycerophospholipids
PC ae C34:3	glycerophospholipids
PC ae C36:0	glycerophospholipids
PC ae C36:1	glycerophospholipids
PC ae C36:2	glycerophospholipids
PC ae C36:3	glycerophospholipids
PC ae C36:4	glycerophospholipids
PC ae C36:5	glycerophospholipids
PC ae C38:0	glycerophospholipids
PC ae C38:1	glycerophospholipids
PC ae C38:2	glycerophospholipids
PC ae C38:3	glycerophospholipids
PC ae C38:4	glycerophospholipids
PC ae C38:5	glycerophospholipids
PC ae C38:6	glycerophospholipids
PC ae C40:1	glycerophospholipids
PC ae C40:2	glycerophospholipids
PC ae C40:3	glycerophospholipids
PC ae C40:4	glycerophospholipids
PC ae C40:5	glycerophospholipids
PC ae C40:6	glycerophospholipids
PC ae C42:0	glycerophospholipids
PC ae C42:1	glycerophospholipids
PC ae C42:2	glycerophospholipids
PC ae C42:3	glycerophospholipids
PC ae C42:4	glycerophospholipids
PC ae C42:5	glycerophospholipids
PC ae C44:3	glycerophospholipids
PC ae C44:4	glycerophospholipids
PC ae C44:5	glycerophospholipids
PC ae C44:6	glycerophospholipids
SM (OH) C14:1	sphingolipids
SM (OH) C16:1	sphingolipids
SM (OH) C22:1	sphingolipids
SM (OH) C22:2	sphingolipids
SM (OH) C24:1	sphingolipids
SM C16:0	sphingolipids
SM C16:1	sphingolipids
SM C18:0	sphingolipids
SM C18:1	sphingolipids
SM C20:2	sphingolipids
SM C24:0	sphingolipids
SM C24:1	sphingolipids
SM C26:0	sphingolipids
SM C26:1	sphingolipids
H1	sugars
Ala	aminoacids
Arg	aminoacids
Asn	aminoacids
Asp	aminoacids
Cit	aminoacids
Gln	aminoacids
Glu	aminoacids
Gly	aminoacids
His	aminoacids
Ile	aminoacids
Leu	aminoacids
Lys	aminoacids
Met	aminoacids
Orn	aminoacids
Phe	aminoacids
Pro	aminoacids
Ser	aminoacids
Thr	aminoacids
Trp	aminoacids
Tyr	aminoacids
Val	aminoacids
Ac-Orn	biogenic amines
ADMA	biogenic amines
alpha-AAA	biogenic amines
c4-OH-Pro	biogenic amines
Carnosine	biogenic amines
Creatinine	biogenic amines
DOPA	biogenic amines
Dopamine	biogenic amines
Histamine	biogenic amines
Kynurenine	biogenic amines
Met-SO	biogenic amines
Nitro-Tyr	biogenic amines
PEA	biogenic amines
Putrescine	biogenic amines
Sarcosine	biogenic amines
Serotonin	biogenic amines
Spermidine	biogenic amines
Spermine	biogenic amines
t4-OH-Pro	biogenic amines
Taurine	biogenic amines
SDMA	biogenic amines		failed QC

### Sheet: Supp table 2 B.I.-LISA
Supplementary Table 2 B.I.-LISA metabolites
Name	Class
TPTG	Triglycerides
TPCH	Cholesterol
TPFC	Free Cholesterol
TPA1	Apo-A1
TPA2	Apo-A2
TPAB	Apo-B
VLTG	Triglycerides
VLCH	Cholesterol
VLFC	Free Cholesterol
VLPL	Phospholipids
VLAB	Apo-B
IDTG	Triglycerides
IDCH	Cholesterol
IDFC	Free Cholesterol
IDPL	Phospholipids
IDAB	Apo-B
LDTG	Triglycerides
LDCH	Cholesterol
LDFC	Free Cholesterol
LDPL	Phospholipids
LDAB	Apo-B
HDTG	Triglycerides
HDCH	Cholesterol
HDFC	Free Cholesterol
HDPL	Phospholipids
HDA1	Apo-A1
HDA2	Apo-A2
V1TG	Triglycerides
V1CH	Cholesterol
V1FC	Free Cholesterol
V1PL	Phospholipids
V2TG	Triglycerides
V2CH	Cholesterol
V2FC	Free Cholesterol
V2PL	Phospholipids
V3TG	Triglycerides
V3CH	Cholesterol
V3FC	Free Cholesterol
V3PL	Phospholipids
V4TG	Triglycerides
V4CH	Cholesterol
V4FC	Free Cholesterol
V4PL	Phospholipids
V5TG	Triglycerides
V5CH	Cholesterol
V5FC	Free Cholesterol
V5PL	Phospholipids
V6TG	Triglycerides
V6CH	Cholesterol
V6FC	Free Cholesterol
V6PL	Phospholipids
L1TG	Triglycerides
L1CH	Cholesterol
L1FC	Free Cholesterol
L1PL	Phospholipids
L1AB	Apo-B
L2TG	Triglycerides
L2CH	Cholesterol
L2FC	Free Cholesterol
L2PL	Phospholipids
L2AB	Apo-B
L3TG	Triglycerides
L3CH	Cholesterol
L3FC	Free Cholesterol
L3PL	Phospholipids
L3AB	Apo-B
L4TG	Triglycerides
L4CH	Cholesterol
L4FC	Free Cholesterol
L4PL	Phospholipids
L4AB	Apo-B
L5TG	Triglycerides
L5CH	Cholesterol
L5FC	Free Cholesterol
L5PL	Phospholipids
L5AB	Apo-B
L6TG	Triglycerides
L6CH	Cholesterol
L6FC	Free Cholesterol
L6PL	Phospholipids
L6AB	Apo-B
H1TG	Triglycerides
H1CH	Cholesterol
H1FC	Free Cholesterol
H1PL	Phospholipids
H1A1	Apo-A1
H1A2	Apo-A2
H2TG	Triglycerides
H2CH	Cholesterol
H2FC	Free Cholesterol
H2PL	Phospholipids
H2A1	Apo-A1
H2A2	Apo-A2
H3TG	Triglycerides
H3CH	Cholesterol
H3FC	Free Cholesterol
H3PL	Phospholipids
H3A1	Apo-A1
H3A2	Apo-A2
H4TG	Triglycerides
H4CH	Cholesterol
H4FC	Free Cholesterol
H4PL	Phospholipids
H4A1	Apo-A1
H4A2	Apo-A2

### Sheet: Supp table 3 UPLC-MS-POS
Supplementary Table 3 UPLC-MS-POS metabolites
cpdID	cpdName	RetentionTime	mz	chemspiderID	HMDBID	HMDBSubClass	HMDBDirectParent	LMapsID	LMapsSubclass	KEGGID	PubChemID	IUPAC	CAS	neutralFormula
LPOS-0001.1	CAR(8:0)	27.7758	288.217	10128115	HMDB0000791			LMFA07070095	Fatty acyl carnitines [FA0707]		11953814	(3R)-3-(octanoyloxy)-4-(trimethylazaniumyl)butanoate		C15H29NO4
LPOS-0002.1	CAR(10:0)	36.6528	316.249	8420677	HMDB0000651			LMFA07070059	Fatty acyl carnitines [FA0707]		10245190	3-(decanoyloxy)-4-(trimethylazaniumyl)butanoate		C17H33NO4
LPOS-0003.1	CAR(10:0-OH)	29.4268	332.243						Fatty acyl carnitines [FA0707]					C17H33NO5
LPOS-0004.1	CAR(10:1)	32.1289	314.233						Fatty acyl carnitines [FA0707]					C17H31NO4
LPOS-0006.1	CAR(12:0)	52.8124	344.28	147288	HMDB0002250			LMFA07070062	Fatty acyl carnitines [FA0707]		168381	(3R)-3-(dodecanoyloxy)-4-(trimethylazaniumyl)butanoate		C19H37NO4
LPOS-0007.1	CAR(12:0-OH)	40.1646	360.274						Fatty acyl carnitines [FA0707]					C19H37NO5
LPOS-0010.1	CAR(12:1-OH)	33.853	358.258						Fatty acyl carnitines [FA0707]					C19H35NO5
LPOS-0012.1	CAR(14:0)	76.1695	372.311	30776567	HMDB0005066			LMFA07070107	Fatty acyl carnitines [FA0707]		53477791	(3R)-3-(tetradecanoyloxy)-4-(trimethylazaniumyl)butanoate		C21H41NO4
LPOS-0013.1	CAR(14:0-OH)	58.361	388.305						Fatty acyl carnitines [FA0707]					C21H41NO5
LPOS-0014.1	CAR(14:1)	63.8686	370.295						Fatty acyl carnitines [FA0707]					C21H39NO4
LPOS-0015.1	CAR(14:2)	51.305	368.28						Fatty acyl carnitines [FA0707]					C21H37NO4
LPOS-0016.1	CAR(16:0)	105.539	400.342	10128117	HMDB0000222			LMFA07070004	Fatty acyl carnitines [FA0707]		11953816	(3R)-3-(hexadecanoyloxy)-4-(trimethylazaniumyl)butanoate		C23H45NO4
LPOS-0017.1	CAR(16:1)_1	84.6957	398.326						Fatty acyl carnitines [FA0707]					C23H43NO4
LPOS-0018.1	CAR(16:1)_2	87.1073	398.326						Fatty acyl carnitines [FA0707]					C23H43NO4
LPOS-0019.1	CAR(18:0)	137.985	428.374	4932275	HMDB0000848			LMFA07070051	Fatty acyl carnitines [FA0707]		6426855	(3R)-3-(octadecanoyloxy)-4-(trimethylazaniumyl)butanoate		C25H49NO4
LPOS-0020.1	CAR(18:0-DC)	50.5903	458.347						Fatty acyl carnitines [FA0707]					C25H47NO6
LPOS-0021.1	CAR(18:1)	115.008	426.358						Fatty acyl carnitines [FA0707]					C25H47NO4
LPOS-0022.1	CAR(18:1-DC)	42.3068	456.332						Fatty acyl carnitines [FA0707]					C25H45NO6
LPOS-0023.1	CAR(18:2)	94.1495	424.343						Fatty acyl carnitines [FA0707]					C25H45NO4
LPOS-0024.1	CAR(18:3)	77.094	422.326						Fatty acyl carnitines [FA0707]					C25H43NO4
LPOS-0025.1	CAR(20:1)	144.632	454.388						Fatty acyl carnitines [FA0707]					C27H51NO4
LPOS-0026.1	CAR(20:2)	122.031	452.375						Fatty acyl carnitines [FA0707]					C27H49NO4
LPOS-0028.1	CAR(20:4)	95.0214	448.342						Fatty acyl carnitines [FA0707]					C27H45NO4
LPOS-0029.1	CAR(24:0)	260.447	512.467						Fatty acyl carnitines [FA0707]					C31H61NO4
LPOS-0030.1	CAR(26:0)	309.178	540.499						Fatty acyl carnitines [FA0707]					C33H65NO4
LPOS-0031.1	CAR(26:1)	259.846	538.483						Fatty acyl carnitines [FA0707]					C33H63NO4
LPOS-0032.1	CE(18:1)	640.887	673.588						Steryl esters [ST0102]					C45H78O2
LPOS-0033.1	CE(18:2)	621.21	671.573						Steryl esters [ST0102]					C45H76O2
LPOS-0034.1	CE(20:4)	607.696	695.573						Steryl esters [ST0102]					C47H76O2
LPOS-0035.1	CE(20:5)	588.577	693.557						Steryl esters [ST0102]					C47H74O2
LPOS-0036.1	CE(22:6)	595.318	719.572						Steryl esters [ST0102]					C49H76O2
LPOS-0037.1	Cer(d16:1/20:0)	434.904	548.54					LMSP02010047	N-acylsphingosines (ceramides) [SP0201]		70698937			C36H71NO3
LPOS-0038.1	Cer(d16:1/22:0)	474.896	576.572					LMSP02010016	N-acylsphingosines (ceramides) [SP0201]		10627306			C38H75NO3
LPOS-0039.1	Cer(d16:1/24:0)	511.368	604.604					LMSP02010050	N-acylsphingosines (ceramides) [SP0201]		10627700			C40H79NO3
LPOS-0040.1	Cer(d16:1/24:1)	474.491	602.588						N-acylsphingosines (ceramides) [SP0201]					C40H77NO3
LPOS-0041.1	Cer(d18:1/16:0)	389.112	520.509	4446677	HMDB0004949			LMSP02010004	N-acylsphingosines (ceramides) [SP0201]		5283564	"N-[(2S	3R	4E)-1
LPOS-0042.1	Cer(d18:1/18:0)	430.245	548.54	4446678	HMDB0004950			LMSP02010006	N-acylsphingosines (ceramides) [SP0201]		5283565	"N-[(2S	3R	4E)-1
LPOS-0043.1	Cer(d18:1/20:0)	470.257	576.572	4446679	HMDB0004951			LMSP02010007	N-acylsphingosines (ceramides) [SP0201]		5283566	"N-[(2S	3R	4E)-1
LPOS-0044.1	Cer(d18:1/22:0)	506.526	604.604	4446680	HMDB0004952			LMSP02010008	N-acylsphingosines (ceramides) [SP0201]		5283567	"N-[(2S	3R	4E)-1
LPOS-0045.1	Cer(d18:1/24:0)	539.31	632.635	4446684	HMDB0004956			LMSP02010012	N-acylsphingosines (ceramides) [SP0201]		5283571	"N-[(2S	3R	4E)-1
LPOS-0046.1	Cer(d18:1/24:1)	505.854	630.619						N-acylsphingosines (ceramides) [SP0201]					C42H81NO3
LPOS-0047.1	Cer(d18:1/25:0)	554.534	646.65	7826144	HMDB0004957			LMSP02010013	N-acylsphingosines (ceramides) [SP0201]		9547202	"N-[(2S	3R	4E)-1
LPOS-0048.1	Cer(d18:1/26:1)	536.108	658.649						N-acylsphingosines (ceramides) [SP0201]					C44H85NO3
LPOS-0049.1	Cer(d18:2/22:0)	479.764	602.588					LMSP02010029	N-acylsphingosines (ceramides) [SP0201]		52931123			C40H77NO3
LPOS-0050.1	Cer(d18:2/24:0)	514.897	630.619						N-acylsphingosines (ceramides) [SP0201]					C42H81NO3
LPOS-0053.1	Cer(d19:1/24:0)	549.578	646.65						N-acylsphingosines (ceramides) [SP0201]					C43H85NO3
LPOS-0054.1	Cer(d41:1); Cer(d18:1/23:0) | Cer(d17:1/24:0)	523.242	618.619						N-acylsphingosines (ceramides) [SP0201]					C41H81NO3
LPOS-0055.1	Cholesterol	271.916	369.352	9200676	HMDB0000067			LMST01010001	Cholesterol and derivatives [ST0101]		11025495	"(1S	2R	5S
LPOS-0056.1	DG(16:0/16:0)	455.046	551.504	559127	HMDB0007098			LMGL02010009	Diacylglycerols [GL0201]		644078	(2S)-1-(hexadecanoyloxy)-3-hydroxypropan-2-yl hexadecanoate		C35H68O5
LPOS-0057.1	DG(16:0/18:1)	461.52	577.52						Diacylglycerols [GL0201]					C37H70O5
LPOS-0058.1	DG(18:0/16:0)	490.617	579.535	2497483	HMDB0007156			LMGL02010003	Diacylglycerols [GL0201]		3246945	(2S)-2-(hexadecanoyloxy)-3-hydroxypropyl octadecanoate		C37H72O5
LPOS-0059.1	DG(18:0/18:1)	496.327	605.55						Diacylglycerols [GL0201]					C39H74O5
LPOS-0060.1	DG(18:2/18:1)	440.102	601.52						Diacylglycerols [GL0201]					C39H70O5
LPOS-0061.1	DG(32:1)	424.54	549.488						Diacylglycerols [GL0201]					C35H66O5
LPOS-0062.1	DG(34:2)	432.773	575.504						Diacylglycerols [GL0201]					C37H68O5
LPOS-0063.1	DG(36:2); DG(18:1/18:1) | DG(18:0/18:2)	468.422	603.536						Diacylglycerols [GL0201]					C39H72O5
LPOS-0064.1	DG(36:4)_1; DG(18:2/18:2) | DG(18:1/18:3)	410.633	617.514						Diacylglycerols [GL0201]					C39H68O5
LPOS-0067.1	HEXCer(d18:1/22:0)	479.547	766.657						Simple Glc series [SP0501]					C46H89NO8
LPOS-0068.1	HEXCer(d18:1/16:0)	357.337	682.562						Simple Glc series [SP0501]					C40H77NO8
LPOS-0069.1	HEXCer(d18:1/20:0)	441.469	738.625						Simple Glc series [SP0501]					C44H85NO8
LPOS-0070.1	HEXCer(d18:1/24:0)	514.353	794.688						Simple Glc series [SP0501]					C48H93NO8
LPOS-0071.1	LacCer(d18:1/16:0)	344.089	844.615	24765743	HMDB0006750			LMSP0501AB03	Simple Glc series [SP0501]		53477895	"N-[(2S	3R	4E)-1-{[(2R
LPOS-0076.1	LPC(0:0/14:0)	75.869	468.308	21403166				LMGP01050073	Monoacylglycerophosphocholines [GP0105]		24779490			C22H46NO7P
LPOS-0078.1	LPC(0:0/16:0)	105.195	496.34	21403165	HMDB0061702			LMGP01050074	Monoacylglycerophosphocholines [GP0105]		15061532	[2-(hexadecanoyloxy)-3-hydroxypropoxy][2-(trimethylazaniumyl)ethoxy]phosphinic acid		C24H50NO7P
LPOS-0079.1	LPC(0:0/16:1)	84.2463	494.324						Monoacylglycerophosphocholines [GP0105]					C24H48NO7P
LPOS-0080.1	LPC(0:0/18:0)	137.461	524.372	24766523	HMDB0011128			LMGP01050076	Monoacylglycerophosphocholines [GP0105]		24779491	(2-{[(2R)-3-hydroxy-2-(octadecanoyloxy)propyl phosphono]oxy}ethyl)trimethylazanium		C26H54NO7P
LPOS-0081.1	LPC(0:0/18:1)	114.45	522.356						Monoacylglycerophosphocholines [GP0105]					C26H52NO7P
LPOS-0082.1	LPC(0:0/18:2)	93.61	520.341						Monoacylglycerophosphocholines [GP0105]					C26H50NO7P
LPOS-0083.1	LPC(0:0/18:3)	76.6692	518.324						Monoacylglycerophosphocholines [GP0105]					C26H48NO7P
LPOS-0084.1	LPC(0:0/20:3)	104.873	546.356						Monoacylglycerophosphocholines [GP0105]					C28H52NO7P
LPOS-0085.1	LPC(0:0/20:4)	94.1869	544.34						Monoacylglycerophosphocholines [GP0105]					C28H50NO7P
LPOS-0086.1	LPC(0:0/20:5)	77.4899	542.324						Monoacylglycerophosphocholines [GP0105]					C28H48NO7P
LPOS-0087.1	LPC(0:0/22:6)	91.0194	568.34						Monoacylglycerophosphocholines [GP0105]					C30H50NO7P
LPOS-0088.1	LPC(14:0/0:0)	81.5328	468.309	405289	HMDB0010379			LMGP01050012	Monoacylglycerophosphocholines [GP0105]		460604	(2-{[(2R)-2-hydroxy-3-(tetradecanoyloxy)propyl phosphonato]oxy}ethyl)trimethylazanium		C22H46NO7P
LPOS-0089.1	LPC(15:0/0:0)	96.1647	482.324	24694854	HMDB0010381			LMGP01050016	Monoacylglycerophosphocholines [GP0105]		24779458	(2-{[(2R)-2-hydroxy-3-(pentadecanoyloxy)propyl phosphonato]oxy}ethyl)trimethylazanium		C23H48NO7P
LPOS-0090.1	LPC(16:0/0:0)	111.88	496.34	405287	HMDB0010382			LMGP01050018	Monoacylglycerophosphocholines [GP0105]		460602	(2-{[(2R)-3-(hexadecanoyloxy)-2-hydroxypropyl phosphonato]oxy}ethyl)trimethylazanium		C24H50NO7P
LPOS-0091.1	LPC(16:1/0:0)	89.778	494.325						Monoacylglycerophosphocholines [GP0105]					C24H48NO7P
LPOS-0092.1	LPC(17:0/0:0)	127.995	510.356	24694752	HMDB0012108			LMGP01050024	Monoacylglycerophosphocholines [GP0105]		24779463	(2-{[(2R)-3-(heptadecanoyloxy)-2-hydroxypropyl phosphonato]oxy}ethyl)trimethylazanium		C25H52NO7P
LPOS-0093.1	LPC(17:1/0:0)	104.749	508.34						Monoacylglycerophosphocholines [GP0105]					C25H50NO7P
LPOS-0094.1	LPC(18:0/0:0)	144.586	524.372	435389	HMDB0010384			LMGP01050026	Monoacylglycerophosphocholines [GP0105]		497299	(2-{[(2R)-2-hydroxy-3-(octadecanoyloxy)propyl phosphonato]oxy}ethyl)trimethylazanium		C26H54NO7P
LPOS-0096.1	LPC(18:1/0:0)_1	120.596	522.356						Monoacylglycerophosphocholines [GP0105]					C26H52NO7P
LPOS-0097.1	LPC(18:2/0:0)	99.2627	520.34						Monoacylglycerophosphocholines [GP0105]					C26H50NO7P
LPOS-0098.1	LPC(18:3/0:0)_1	81.6561	518.324						Monoacylglycerophosphocholines [GP0105]					C26H48NO7P
LPOS-0099.1	LPC(18:3/0:0)_2	85.7592	518.324						Monoacylglycerophosphocholines [GP0105]					C26H48NO7P
LPOS-0100.1	LPC(19:0/0:0)	161.512	538.387	24693548				LMGP01050041	Monoacylglycerophosphocholines [GP0105]		24779472			C27H56NO7P
LPOS-0101.1	LPC(20:0/0:0)	180.302	552.403	21403128	HMDB0010390			LMGP01050045	Monoacylglycerophosphocholines [GP0105]		24779473	(2-{[(2R)-2-hydroxy-3-(icosanoyloxy)propyl phosphonato]oxy}ethyl)trimethylazanium		C28H58NO7P
LPOS-0102.1	LPC(20:1/0:0)	150.205	550.387						Monoacylglycerophosphocholines [GP0105]					C28H56NO7P
LPOS-0104.1	LPC(20:3/0:0)_1	110.265	546.356						Monoacylglycerophosphocholines [GP0105]					C28H52NO7P
LPOS-0105.1	LPC(20:3/0:0)_2	113.868	546.356						Monoacylglycerophosphocholines [GP0105]					C28H52NO7P
LPOS-0106.1	LPC(20:4/0:0)	99.1282	544.34						Monoacylglycerophosphocholines [GP0105]					C28H50NO7P
LPOS-0107.1	LPC(20:5/0:0)	81.9961	542.325						Monoacylglycerophosphocholines [GP0105]					C28H48NO7P
LPOS-0108.1	LPC(22:0/0:0)	222.707	580.433	24766533	HMDB0010398			LMGP01050053	Monoacylglycerophosphocholines [GP0105]		24779479	(2-{[(2R)-3-(docosanoyloxy)-2-hydroxypropyl phosphonato]oxy}ethyl)trimethylazanium		C30H62NO7P
LPOS-0109.1	LPC(22:4/0:0)	122.461	572.371						Monoacylglycerophosphocholines [GP0105]					C30H54NO7P
LPOS-0110.1	LPC(22:6/0:0)	95.6531	568.34						Monoacylglycerophosphocholines [GP0105]					C30H50NO7P
LPOS-0111.1	LPC(24:0/0:0)	270.227	608.465						Monoacylglycerophosphocholines [GP0105]					C32H66NO7P
LPOS-0112.1	LPC(O-16:0/0:0)	125.128	482.361	24766539	HMDB0010405			LMGP01050057	Monoalkylglycerophosphocholines [GP0106]		24779481	(2-{[(2R)-2-hydroxy-3-(tetracosanoyloxy)propyl phosphonato]oxy}ethyl)trimethylazanium		C24H52NO6P
LPOS-0113.1	LPC(O-18:0/0:0)	158.917	510.392	142380				LMGP01060010	Monoalkylglycerophosphocholines [GP0106]		162126			C26H56NO6P
LPOS-0114.1	LPC(O-18:1/0:0)_1	133.028	508.376	2015318	HMDB0011149			LMGP01060014	Monoalkylglycerophosphocholines [GP0106]		2733532	(2-{[(2R)-2-hydroxy-3-(octadecyloxy)propyl phosphonato]oxy}ethyl)trimethylazanium		C26H54NO6P
LPOS-0115.1	LPC(O-18:1/0:0)_2	137.49	508.373						Monoalkylglycerophosphocholines [GP0106]					C26H54NO6P
LPOS-0116.1	LPC(O-20:0/0:0)	198.242	538.423					LMGP01060041	Monoalkylglycerophosphocholines [GP0106]		52924061			C28H60NO6P
LPOS-0117.1	LPC(P-16:0/0:0)	125.215	480.344	9093054	HMDB0010407			LMGP01070006	1Z-alkenylglycerophosphocholines [GP0107]		10917802	(2-{[(2R)-3-[(1Z)-hexadec-1-en-1-yloxy]-2-hydroxypropyl phosphonato]oxy}ethyl)trimethylazanium		C24H50NO6P
LPOS-0118.1	LPC(P-18:0/0:0)	158.818	508.376	24823061	HMDB0013122			LMGP01070009	1Z-alkenylglycerophosphocholines [GP0107]		24779527	(2-{[(2R)-2-hydroxy-3-[(1Z)-octadec-1-en-1-yloxy]propyl phosphonato]oxy}ethyl)trimethylazanium		C26H54NO6P
LPOS-0119.1	LPE(16:0/0:0)	115.336	454.293	7826019	HMDB0011503			LMGP02050002	Monoacylglycerophosphoethanolamines [GP0205]		9547069	(2-aminoethoxy)[(2R)-3-(hexadecanoyloxy)-2-hydroxypropoxy]phosphinic acid		C21H44NO7P
LPOS-0120.1	LPE(18:0/0:0)	148.409	482.324	7826018	HMDB0011130			LMGP02050001	Monoacylglycerophosphoethanolamines [GP0205]		9547068	(2-aminoethoxy)[(2R)-2-hydroxy-3-(octadecanoyloxy)propoxy]phosphinic acid		C23H48NO7P
LPOS-0121.1	LPE(18:2/0:0)	102.385	478.294						Monoacylglycerophosphoethanolamines [GP0205]					C23H44NO7P
LPOS-0122.1	LPE(P-18:0/0:0)	164.547	466.329						Glycerophosphoethanolamines [GP02]					C23H48NO6P
LPOS-0125.1	MG(18:1)_2	159.332	339.289						Monoacylglycerols [GL0101]					C21H40O4
LPOS-0126.1	PC(14:0/18:2)	318.515	730.538						Diacylglycerophosphocholines [GP0101]					C40H76NO8P
LPOS-0127.1	PC(14:0/20:4)	318.322	754.538						Diacylglycerophosphocholines [GP0101]					C42H76NO8P
LPOS-0128.1	PC(16:0/16:0)	382.011	734.572	398235	HMDB0000564			LMGP01010564	Diacylglycerophosphocholines [GP0101]		452110	"(2-{[(2R)-2	3-bis(hexadecanoyloxy)propyl phosphono]oxy}ethyl)trimethylazanium"
LPOS-0130.1	PC(16:0/18:1)_1	388.469	760.587						Diacylglycerophosphocholines [GP0101]					C42H82NO8P
LPOS-0131.1	PC(16:0/18:1)_2	392.271	760.588						Diacylglycerophosphocholines [GP0101]					C42H82NO8P
LPOS-0134.1	PC(16:0/18:3)	342.962	756.554						Diacylglycerophosphocholines [GP0101]					C42H78NO8P
LPOS-0135.1	PC(36:2); PC(16:0/20:2) | PC(18:1/18:1)	396.559	786.603						Diacylglycerophosphocholines [GP0101]					C44H84NO8P
LPOS-0136.1	PC(16:0/20:3)	373.543	784.587						Diacylglycerophosphocholines [GP0101]					C44H82NO8P
LPOS-0137.1	PC(16:0/20:4)_1	345.509	782.57						Diacylglycerophosphocholines [GP0101]					C44H80NO8P
LPOS-0138.1	PC(16:0/20:4)_2	352.899	782.57						Diacylglycerophosphocholines [GP0101]					C44H80NO8P
LPOS-0139.1	PC(16:0/20:4)_3	359.962	782.571						Diacylglycerophosphocholines [GP0101]					C44H80NO8P
LPOS-0140.1	PC(16:0/20:5)	332.372	780.555						Diacylglycerophosphocholines [GP0101]					C44H78NO8P
LPOS-0141.1	PC(16:0/22:4)	387.439	810.602						Diacylglycerophosphocholines [GP0101]					C46H84NO8P
LPOS-0142.1	PC(16:0/22:6)	349.606	806.571						Diacylglycerophosphocholines [GP0101]					C46H80NO8P
LPOS-0145.1	PC(18:0/18:0)	459.216	790.634		HMDB0008036			LMGP01010006	Diacylglycerophosphocholines [GP0101]		94190	"(2-{[(2R)-2	3-bis(octadecanoyloxy)propyl phosphonato]oxy}ethyl)trimethylazanium"
LPOS-0146.1	PC(18:0/18:1)	431.781	788.619						Diacylglycerophosphocholines [GP0101]					C44H86NO8P
LPOS-0147.1	PC(18:0/18:2)	402.739	786.604						Diacylglycerophosphocholines [GP0101]					C44H84NO8P
LPOS-0148.1	PC(18:0/20:3)	414.077	812.62						Diacylglycerophosphocholines [GP0101]					C46H86NO8P
LPOS-0149.1	PC(18:0/20:4)	401.583	810.604						Diacylglycerophosphocholines [GP0101]					C46H84NO8P
LPOS-0150.1	PC(18:0/22:4)	426.824	838.634						Diacylglycerophosphocholines [GP0101]					C48H88NO8P
LPOS-0151.1	PC(18:0/22:5)	417.047	836.619						Diacylglycerophosphocholines [GP0101]					C48H86NO8P
LPOS-0152.1	PC(18:0/22:6)	390.492	834.603						Diacylglycerophosphocholines [GP0101]					C48H84NO8P
LPOS-0154.1	PC(18:1/20:3)	381.908	810.601						Diacylglycerophosphocholines [GP0101]					C46H84NO8P
LPOS-0155.1	PC(18:1/20:4)	368.745	808.587						Diacylglycerophosphocholines [GP0101]					C46H82NO8P
LPOS-0156.1	PC(18:2/18:2)	337.459	782.57						Diacylglycerophosphocholines [GP0101]					C44H80NO8P
LPOS-0157.1	PC(18:2/20:4)	336.812	806.57						Diacylglycerophosphocholines [GP0101]					C46H80NO8P
LPOS-0158.1	PC(32:1); PC(14:0/18:1) | PC(16:0/16:1)	351.79	732.555						Diacylglycerophosphocholines [GP0101]					C40H78NO8P
LPOS-0159.1	PC(34:0); (18:0/16:0) | PC(16:0/18:0)	422.416	762.603						Diacylglycerophosphocholines [GP0101]					C42H84NO8P
LPOS-0161.1	PC(O-16:0/16:0)	407.529	720.592	128719				LMGP01020029	"1-alkyl			145911
LPOS-0163.1	PC(O-16:0/18:2)	386.246	744.591						"1-alkyl
LPOS-0164.1	PC(O-18:0/16:0)	447.297	748.622						"1-alkyl
LPOS-0166.1	PE(16:0/18:2)	370.309	716.525						Diacylglycerophosphoethanolamines [GP0201]					C39H74NO8P
LPOS-0167.1	PE(16:0/20:4)	369.526	740.523						Diacylglycerophosphoethanolamines [GP0201]					C41H74NO8P
LPOS-0168.1	PE(18:0/20:4)	410.623	768.559						Diacylglycerophosphoethanolamines [GP0201]					C43H78NO8P
LPOS-0169.1	PE(36:1); PE(18:0/18:1) | PE(18:1/18:0)	440.856	746.571						Diacylglycerophosphoethanolamines [GP0201]					C41H80NO8P
LPOS-0173.1	SM(d16:1/20:0)	388.85	731.607					LMSP03010052	Ceramide phosphocholines (sphingomyelins) [SP0301]		52931165			C41H83N2O6P
LPOS-0175.1	SM(d16:1/24:0)	472.887	787.67					LMSP03010073	Ceramide phosphocholines (sphingomyelins) [SP0301]		52931205			C45H91N2O6P
LPOS-0176.1	SM(d16:1/24:1)	431.065	785.654						Ceramide phosphocholines (sphingomyelins) [SP0301]					C45H89N2O6P
LPOS-0177.1	SM(d17:1/16:0)	318.583	689.56						Ceramide phosphocholines (sphingomyelins) [SP0301]					C38H77N2O6P
LPOS-0178.1	SM(d17:1/24:1)	448.057	799.67						Ceramide phosphocholines (sphingomyelins) [SP0301]					C46H91N2O6P
LPOS-0179.1	SM(d18:0/16:0)	355.104	705.592	4446704	HMDB0010168			LMSP03010004	Ceramide phosphocholines (sphingomyelins) [SP0301]		5283591	"{[(2S	3R)-2-hexadecanamido-3-hydroxyoctadecyl]oxy}[2-(trimethylazaniumyl)ethoxy]phosphinic acid"
LPOS-0180.1	SM(d18:1/16:0)	339.867	703.576	4446703	HMDB0010169			LMSP03010003	Ceramide phosphocholines (sphingomyelins) [SP0301]		5283590	"{[(2S	3R	4E)-2-hexadecanamido-3-hydroxyoctadec-4-en-1-yl]oxy}[2-(trimethylazaniumyl)ethoxy]phosphinic acid"
LPOS-0181.1	SM(d18:1/18:0)	383.607	731.608	4446701	HMDB0001348			LMSP03010001	Ceramide phosphocholines (sphingomyelins) [SP0301]		5283588	"{[(2S	3R	4E)-3-hydroxy-2-octadecanamidooctadec-4-en-1-yl]oxy}[2-(trimethylazaniumyl)ethoxy]phosphinic acid"
LPOS-0183.1	SM(d18:1/20:0)	426.042	759.64	23113477	HMDB0012102			LMSP03010005	Ceramide phosphocholines (sphingomyelins) [SP0301]		44260124	"(2-{[(2S	3R	4E)-3-hydroxy-2-icosanamidooctadec-4-en-1-yl phosphonato]oxy}ethyl)trimethylazanium"
LPOS-0184.1	SM(d18:1/20:1)	395.054	757.624						Ceramide phosphocholines (sphingomyelins) [SP0301]					C43H85N2O6P
LPOS-0185.1	SM(d18:1/22:0)	466.632	787.671	24846873	HMDB0012103			LMSP03010006	Ceramide phosphocholines (sphingomyelins) [SP0301]		44260125	"(2-{[(2S	3R	4E)-2-docosanamido-3-hydroxyoctadec-4-en-1-yl phosphonato]oxy}ethyl)trimethylazanium"
LPOS-0186.1	SM(d18:1/23:0)	485.133	801.686	34448889	HMDB0012105			LMSP03010078	Ceramide phosphocholines (sphingomyelins) [SP0301]		46891684	"(2-{[(2S	3R	4E)-3-hydroxy-2-tricosanamidooctadec-4-en-1-yl phosphonato]oxy}ethyl)trimethylazanium"
LPOS-0187.1	SM(d18:1/24:0)	503.133	815.702	4446708	HMDB0011697			LMSP03010008	Ceramide phosphocholines (sphingomyelins) [SP0301]		5283595	"{[(2S	3R	4E)-3-hydroxy-2-tetracosanamidooctadec-4-en-1-yl]oxy}[2-(trimethylazaniumyl)ethoxy]phosphinic acid"
LPOS-0188.1	SM(d18:1/24:1)	464.823	813.687						Ceramide phosphocholines (sphingomyelins) [SP0301]					C47H93N2O6P
LPOS-0189.1	SM(d18:2/14:0)	262.263	673.528					LMSP03010034	Ceramide phosphocholines (sphingomyelins) [SP0301]		52931131			C37H73N2O6P
LPOS-0190.1	SM(d18:2/16:0)_1	305.68	701.56					LMSP03010090	Ceramide phosphocholines (sphingomyelins) [SP0301]		52931235			C39H77N2O6P
LPOS-0191.1	SM(d18:2/16:0)_2	310.946	701.56					LMSP03010090	Ceramide phosphocholines (sphingomyelins) [SP0301]		52931235			C39H77N2O6P
LPOS-0192.1	SM(d18:2/18:0)	350.774	729.591					LMSP03010050	Ceramide phosphocholines (sphingomyelins) [SP0301]		52931161			C41H81N2O6P
LPOS-0193.1	SM(d18:2/22:0)	437.522	785.655					LMSP03010092	Ceramide phosphocholines (sphingomyelins) [SP0301]		52931237			C45H89N2O6P
LPOS-0194.1	SM(d18:2/23:0)	457.356	799.67					LMSP03010075	Ceramide phosphocholines (sphingomyelins) [SP0301]		52931209			C46H91N2O6P
LPOS-0195.1	SM(d18:2/24:0)	476.58	813.686					LMSP03010081	Ceramide phosphocholines (sphingomyelins) [SP0301]		52931217			C47H93N2O6P
LPOS-0196.1	SM(d18:2/24:1)	436.125	811.671						Ceramide phosphocholines (sphingomyelins) [SP0301]					C47H91N2O6P
LPOS-0197.1	SM(d19:1/16:0)	355.435	717.591					LMSP03010045	Ceramide phosphocholines (sphingomyelins) [SP0301]		52931151			C40H81N2O6P
LPOS-0198.1	SM(d35:1); SM(d17:1/18:0) | SM(d18:1/17:0)	363.758	717.592						Ceramide phosphocholines (sphingomyelins) [SP0301]					C40H81N2O6P
LPOS-0199.1	Sphingosine-1-phosphate	91.7807	380.255						Sphingoid base 1-phosphates [SP0105]					C18H38NO5P
LPOS-0200.1	TG(44:0)	609.735	768.706						Triacylglycerols [GL0301]					C47H90O6
LPOS-0201.1	TG(44:1)	591.376	766.691						Triacylglycerols [GL0301]					C47H88O6
LPOS-0202.1	TG(44:2)	571.726	764.677						Triacylglycerols [GL0301]					C47H86O6
LPOS-0203.1	TG(46:0)	629.15	796.737						Triacylglycerols [GL0301]					C49H94O6
LPOS-0204.1	TG(46:1)	612.126	794.723						Triacylglycerols [GL0301]					C49H92O6
LPOS-0205.1	TG(46:2)	593.679	792.707						Triacylglycerols [GL0301]					C49H90O6
LPOS-0206.1	TG(48:0)	647.224	824.77						Triacylglycerols [GL0301]					C51H98O6
LPOS-0207.1	TG(48:1)	631.187	822.755						Triacylglycerols [GL0301]					C51H96O6
LPOS-0208.1	TG(48:2)	614.419	820.739						Triacylglycerols [GL0301]					C51H94O6
LPOS-0209.1	TG(48:3)	596.719	818.723						Triacylglycerols [GL0301]					C51H92O6
LPOS-0210.1	TG(48:4)	578.239	816.706						Triacylglycerols [GL0301]					C51H90O6
LPOS-0212.1	TG(50:0)	663.854	873.73						Triacylglycerols [GL0301]					C53H102O6
LPOS-0213.1	TG(50:1)	648.746	850.786						Triacylglycerols [GL0301]					C53H100O6
LPOS-0214.1	TG(50:2)	633.182	848.771						Triacylglycerols [GL0301]					C53H98O6
LPOS-0215.1	TG(50:3)	616.703	846.755						Triacylglycerols [GL0301]					C53H96O6
LPOS-0216.1	TG(50:4)	599.495	844.739						Triacylglycerols [GL0301]					C53H94O6
LPOS-0217.1	TG(52:1)	665.376	878.818						Triacylglycerols [GL0301]					C55H104O6
LPOS-0218.1	TG(52:2)	650.61	876.803						Triacylglycerols [GL0301]					C55H102O6
LPOS-0219.1	TG(52:3)	635.247	874.787						Triacylglycerols [GL0301]					C55H100O6
LPOS-0220.1	TG(52:4)	619.205	872.771						Triacylglycerols [GL0301]					C55H98O6
LPOS-0223.1	TG(54:1)	680.716	906.849						Triacylglycerols [GL0301]					C57H108O6
LPOS-0224.1	TG(54:2)	666.871	904.834						Triacylglycerols [GL0301]					C57H106O6
LPOS-0225.1	TG(54:3)	652.611	902.818						Triacylglycerols [GL0301]					C57H104O6
LPOS-0226.1	TG(54:4)	637.501	900.802						Triacylglycerols [GL0301]					C57H102O6
LPOS-0227.1	TG(54:6)_1	605.138	896.77						Triacylglycerols [GL0301]					C57H98O6
LPOS-0228.1	TG(54:6)_2	614.427	896.771						Triacylglycerols [GL0301]					C57H98O6

### Sheet: Supp table 4 UPLC-MS-NEG
Supplementary Table 4 UPLC-MS-NEG metabolites
cpdID	cpdName	RetentionTime	mz	chemspiderID	HMDBID	HMDBSubClass	HMDBDirectParent	LMapsID	LMapsSubclass	KEGGID	PubChemID	IUPAC	neutralFormula
LNEG-0001.1	Bilirubin	72.233	583.256	13628097	HMDB0000054						21252250	"3-(2-{[3-(2-carboxyethyl)-5-{[(2E)-4-ethenyl-3-methyl-5-oxo-2	5-dihydro-1H-pyrrol-2-ylidene]methyl}-4-methyl-1H-pyrrol-2-yl]methyl}-5-{[(2Z)-3-ethenyl-4-methyl-5-oxo-2
LNEG-0002.1	FA(12:0)	99.5609	199.169	3756	HMDB0000638			LMFA01010012	Straight chain fatty acids [FA0101]		3893	dodecanoic acid	C12H24O2
LNEG-0003.1	FA(14:0)	133.605	227.2	10539	HMDB0000806			LMFA01010014	Straight chain fatty acids [FA0101]		11005	tetradecanoic acid	C14H28O2
LNEG-0004.1	FA(16:0)	170.206	255.231	960	HMDB0000220			LMFA01010001	Straight chain fatty acids [FA0101]		985	hexadecanoic acid	C16H32O2
LNEG-0005.1	FA(16:1)	142.563	253.216						Unsaturated fatty acids [FA0103]				C16H30O2
LNEG-0006.1	FA(17:1)	160.113	267.231						Unsaturated fatty acids [FA0103]				C17H32O2
LNEG-0009.1	FA(18:1)	179.515	281.247						Unsaturated fatty acids [FA0103]				C18H34O2
LNEG-0011.1	FA(18:2)	152.834	279.231						Unsaturated fatty acids [FA0103]				C18H32O2
LNEG-0012.1	FA(18:3)_1	131.545	277.216						Unsaturated fatty acids [FA0103]				C18H30O2
LNEG-0013.1	FA(18:3)_2	135.353	277.215						Unsaturated fatty acids [FA0103]				C18H30O2
LNEG-0014.1	FA(18:4)	114.746	275.2						Unsaturated fatty acids [FA0103]				C18H28O2
LNEG-0015.1	FA(20:0)	240.079	311.294	10035	HMDB0002212			LMFA01010020	Straight chain fatty acids [FA0101]		10467	icosanoic acid	C20H40O2
LNEG-0016.1	FA(20:1)	220.271	309.278						Unsaturated fatty acids [FA0103]				C20H38O2
LNEG-0017.1	FA(20:2)	188.479	307.262						Unsaturated fatty acids [FA0103]				C20H36O2
LNEG-0018.1	FA(20:3)	164.922	305.247						Unsaturated fatty acids [FA0103]				C20H34O2
LNEG-0019.1	FA(20:4)	149.941	303.231						Unsaturated fatty acids [FA0103]				C20H32O2
LNEG-0020.1	FA(20:5)	129.468	301.215						Unsaturated fatty acids [FA0103]				C20H30O2
LNEG-0021.1	FA(22:4)	178.698	331.262						Unsaturated fatty acids [FA0103]				C22H36O2
LNEG-0022.1	FA(22:5)_1	156.003	329.247						Unsaturated fatty acids [FA0103]				C22H34O2
LNEG-0023.1	FA(22:5)_2	164.336	329.246						Unsaturated fatty acids [FA0103]				C22H34O2
LNEG-0024.1	FA(22:6)	143.401	327.231						Unsaturated fatty acids [FA0103]				C22H32O2
LNEG-0026.1	LPA(18:1/0:0)	102.868	435.25						Monoacylglycerophosphates [GP1005]				C21H41O7P
LNEG-0027.1	LPA(18:2/0:0)	83.951	433.234						Monoacylglycerophosphates [GP1005]				C21H39O7P
LNEG-0028.1	LPA(20:4/0:0)	83.8806	457.234						Monoacylglycerophosphates [GP1005]				C23H39O7P
LNEG-0034.1	LPC(0:0/20:4)	95.8294	602.345						Monoacylglycerophosphocholines [GP0105]				C28H50NO7P
LNEG-0038.1	LPC(18:1/0:0)_2	125.95	580.361						Monoacylglycerophosphocholines [GP0105]				C26H52NO7P
LNEG-0044.1	LPE(18:1/0:0)_1	126.28	478.293						Monoacylglycerophosphoethanolamines [GP0205]				C23H46NO7P
LNEG-0047.1	Cholesterol Sulfate	154.51	465.303	58586	HMDB0000653			LMST05020016	Sulfates [ST0502]		65076	"[(1S	2R
LNEG-0048.1	FA(10:0)	69.8349	171.138	2863	HMDB0000511			LMFA01010010	Straight chain fatty acids [FA0101]		2969	decanoic acid	C10H20O2
LNEG-0050.1	FA(16:0(OH))	97.4586	271.226						Other Octadecanoids [FA0200]				C16H32O3
LNEG-0052.1	FA(24:0)	364.072	367.356	10724	HMDB0002003			LMFA01010024	Straight chain fatty acids [FA0101]		11197	tetracosanoic acid	C24H48O2
LNEG-0053.1	FA(24:1)	314.688	365.34						Unsaturated fatty acids [FA0103]				C24H46O2
LNEG-0054.1	FA(24:4)	214.145	359.294						Unsaturated fatty acids [FA0103]				C24H40O2
LNEG-0055.1	FA(24:5)	188.381	357.278						Unsaturated fatty acids [FA0103]				C24H38O2
LNEG-0056.1	FA(26:0)	380.105	395.387						Straight chain fatty acids [FA0101]				C26H52O2
LNEG-0066.1	LPA(18:0/0:0)	125.37	437.265	na	HMDB07854			LMGP10050005	Monoacylglycerophosphates [GP1005]		9547179	[2-hydroxy-3-(octadecanoyloxy)propoxy]phosphonic acid	C21H43O7P
LNEG-0067.1	LPA(20:3/0:0)	94.1445	459.25						Monoacylglycerophosphates [GP1005]				C23H41O7P
LNEG-0069.1	LPA(22:6/0:0)	80.9	481.235						Monoacylglycerophosphates [GP1005]				C25H39O7P
LNEG-0078.1	LPC(20:2/0:0)	129.517	532.34						Monoacylglycerophosphocholines [GP0105]				C28H54NO7P
LNEG-0084.1	LPE(0:0/20:4)	100.112	500.277						Monoacylglycerophosphoethanolamines [GP0205]				C25H44NO7P
LNEG-0085.1	LPE(0:0/22:4)	122.831	528.309						Monoacylglycerophosphoethanolamines [GP0205]				C27H48NO7P
LNEG-0086.1	LPE(0:0/22:6)	95.9944	524.277						Monoacylglycerophosphoethanolamines [GP0205]				C27H44NO7P
LNEG-0087.1	LPE(18:1/0:0)_2	129.775	478.292						Monoacylglycerophosphoethanolamines [GP0205]				C23H46NO7P
LNEG-0088.1	LPE(20:4/0:0)	104.12	500.278						Monoacylglycerophosphoethanolamines [GP0205]				C25H44NO7P
LNEG-0089.1	LPE(22:4/0:0)	127.857	528.308						Monoacylglycerophosphoethanolamines [GP0205]				C27H48NO7P
LNEG-0090.1	LPE(22:6/0:0)	100.592	524.278						Monoacylglycerophosphoethanolamines [GP0205]				C27H44NO7P
LNEG-0091.1	LPG(18:0/0:0)	121.38	511.303	na	na			LMGP04050009	Monoacylglycerophosphoglycerols [GP0405]		42607484		C24H49O9P
LNEG-0093.1	LPG(18:2/0:0)	80.4539	507.272						Monoacylglycerophosphoglycerols [GP0405]				C24H45O9P
LNEG-0100.1	LPI(16:0/0:0)	85.829	571.288	na	na			LMGP06050002	Monoacylglycerophosphoinositols [GP0605]		42607493		C25H49O12P
LNEG-0101.1	LPI(16:1/0:0)	67.7214	569.272						Monoacylglycerophosphoinositols [GP0605]				C25H47O12P
LNEG-0103.1	LPI(18:1/0:0)	93.6958	597.304						Monoacylglycerophosphoinositols [GP0605]				C27H51O12P
LNEG-0105.1	LPI(18:2/0:0)	75.5076	595.288						Monoacylglycerophosphoinositols [GP0605]				C27H49O12P
LNEG-0106.1	LPI(20:3/0:0)	85.009	621.304						Monoacylglycerophosphoinositols [GP0605]				C29H51O12P
LNEG-0108.1	LPI(20:4/0:0)	75.7488	619.289						Monoacylglycerophosphoinositols [GP0605]				C29H49O12P
LNEG-0109.1	LPI(22:5/0:0)	80.1685	645.304						Monoacylglycerophosphoinositols [GP0605]				C31H51O12P

### Sheet: Supp table 5 LPOS_freq
Supplementary Table 5 Metabolites occurring in >75% of iterations for UPLC-MS-POS significant LASSO models. TBV= total brain volume, GM=grey matter volume, NAWM-normal apperaing white matter volume.
TBV		GM		NAWM		cpdID	cpdName	chemspiderID	HMDBID	HMDBSubClass	HMDBDirectParent	LMapsID	LMapsSubclass	KEGGID	PubChemID	IUPAC	CAS	neutralFormula
Feature	Frequency	Feature	Frequency	Feature	Frequency
LPOS.0189.1	1	LPOS.0189.1	1	LPOS.0189.1	1	LPOS-0189.1	SM(d18:2/14:0)					LMSP03010034	Ceramide phosphocholines (sphingomyelins) [SP0301]		52931131			C37H73N2O6P
LPOS.0030.1	0.999	LPOS.0030.1	0.987	LPOS.0030.1	1	LPOS-0030.1	CAR(26:0)						Fatty acyl carnitines [FA0707]					C33H65NO4
LPOS.0041.1	0.999	LPOS.0041.1	0.999	LPOS.0041.1	0.994	LPOS-0041.1	Cer(d18:1/16:0)	4446677	HMDB0004949			LMSP02010004	N-acylsphingosines (ceramides) [SP0201]		5283564	N-[(2S,3R,4E)-1,3-dihydroxyoctadec-4-en-2-yl]hexadecanamide		C34H67NO3
LPOS.0028.1	0.994	LPOS.0028.1	0.99	LPOS.0028.1	0.912	LPOS-0028.1	CAR(20:4)						Fatty acyl carnitines [FA0707]					C27H45NO4
LPOS.0125.1	0.987	LPOS.0125.1	0.994	LPOS.0125.1	0.97	LPOS-0125.1	MG(18:1)_2						Monoacylglycerols [GL0101]					C21H40O4
LPOS.0019.1	0.979	LPOS.0019.1	0.813	LPOS.0019.1	0.969	LPOS-0019.1	CAR(18:0)	4932275	HMDB0000848			LMFA07070051	Fatty acyl carnitines [FA0707]		6426855	(3R)-3-(octadecanoyloxy)-4-(trimethylazaniumyl)butanoate		C25H49NO4
LPOS.0130.1	0.968	LPOS.0130.1	0.873	LPOS.0130.1	0.792	LPOS-0130.1	PC(16:0/18:1)_1						Diacylglycerophosphocholines [GP0101]					C42H82NO8P
LPOS.0151.1	0.968	LPOS.0151.1	0.849	LPOS.0151.1	0.996	LPOS-0151.1	PC(18:0/22:5)						Diacylglycerophosphocholines [GP0101]					C48H86NO8P
LPOS.0017.1	0.963	LPOS.0017.1	0.978	LPOS.0017.1	0.943	LPOS-0017.1	CAR(16:1)_1						Fatty acyl carnitines [FA0707]					C23H43NO4
LPOS.0135.1	0.957	LPOS.0135.1	0.914	LPOS.0135.1	0.911	LPOS-0135.1	PC(36:2); PC(16:0/20:2) | PC(18:1/18:1)						Diacylglycerophosphocholines [GP0101]					C44H84NO8P
LPOS.0090.1	0.947	LPOS.0090.1	0.932	LPOS.0090.1	0.958	LPOS-0090.1	LPC(16:0/0:0)	405287	HMDB0010382			LMGP01050018	Monoacylglycerophosphocholines [GP0105]		460602	(2-{[(2R)-3-(hexadecanoyloxy)-2-hydroxypropyl phosphonato]oxy}ethyl)trimethylazanium		C24H50NO7P
LPOS.0029.1	0.943	LPOS.0029.1	0.775	LPOS.0029.1	0.977	LPOS-0029.1	CAR(24:0)						Fatty acyl carnitines [FA0707]					C31H61NO4
LPOS.0120.1	0.932	LPOS.0120.1	0.763	LPOS.0120.1	0.95	LPOS-0120.1	LPE(18:0/0:0)	7826018	HMDB0011130			LMGP02050001	Monoacylglycerophosphoethanolamines [GP0205]		9547068	(2-aminoethoxy)[(2R)-2-hydroxy-3-(octadecanoyloxy)propoxy]phosphinic acid		C23H48NO7P
LPOS.0100.1	0.882	LPOS.0100.1	0.826	LPOS.0100.1	0.912	LPOS-0100.1	LPC(19:0/0:0)	24693548				LMGP01050041	Monoacylglycerophosphocholines [GP0105]		24779472			C27H56NO7P
LPOS.0179.1	0.882			LPOS.0179.1	0.851	LPOS-0179.1	SM(d18:0/16:0)	4446704	HMDB0010168			LMSP03010004	Ceramide phosphocholines (sphingomyelins) [SP0301]		5283591	{[(2S,3R)-2-hexadecanamido-3-hydroxyoctadecyl]oxy}[2-(trimethylazaniumyl)ethoxy]phosphinic acid		C39H81N2O6P
LPOS.0053.1	0.88	LPOS.0053.1	0.902	LPOS.0053.1	0.929	LPOS-0053.1	Cer(d19:1/24:0)						N-acylsphingosines (ceramides) [SP0201]					C43H85NO3
LPOS.0087.1	0.855	LPOS.0087.1	0.93			LPOS-0087.1	LPC(0:0/22:6)						Monoacylglycerophosphocholines [GP0105]					C30H50NO7P
LPOS.0047.1	0.823	LPOS.0047.1	0.799	LPOS.0047.1	0.792	LPOS-0047.1	Cer(d18:1/25:0)	7826144	HMDB0004957			LMSP02010013	N-acylsphingosines (ceramides) [SP0201]		9547202	N-[(2S,3R,4E)-1,3-dihydroxyoctadec-4-en-2-yl]pentacosanamide		C43H85NO3
LPOS.0013.1	0.789	LPOS.0013.1	0.771			LPOS-0013.1	CAR(14:0-OH)						Fatty acyl carnitines [FA0707]					C21H41NO5
		LPOS.0168.1	0.938			LPOS-0168.1	PE(18:0/20:4)						Diacylglycerophosphoethanolamines [GP0201]					C43H78NO8P
		LPOS.0206.1	0.893			LPOS-0206.1	TG(48:0)						Triacylglycerols [GL0301]					C51H98O6
				LPOS.0227.1	0.958	LPOS-0227.1	TG(54:6)_1						Triacylglycerols [GL0301]					C57H98O6
				LPOS.0193.1	0.9	LPOS-0193.1	SM(d18:2/22:0)					LMSP03010092	Ceramide phosphocholines (sphingomyelins) [SP0301]		52931237			C45H89N2O6P
				LPOS.0032.1	0.828	LPOS-0032.1	CE(18:1)						Steryl esters [ST0102]					C45H78O2

### Sheet: Supp table 6 sensitivity
Supplementary Table 6 Results from LASSO prediction models using rank-based inverse normal transformed metabolites (UPLC-MS-POS_transformed) and correcting brain volumes for intracranial volume (UPLC-MS-POS_ICV_corrected_brain_volumes)
	Total brain volume			Grey matter volume			Normal appearing white matter volume
	R2	SE	P	R2	SE	P	R2	SE	P
UPLC-MS-POS_original	0.185185	0.0506283	0.000254462	0.170502	0.0493104	0.000544746	0.169582	0.051641	0.00102396
UPLC-MS-POS_transformed	0.185035	0.0504634	0.000245696	0.185505	0.049779	0.000194104	0.172743	0.0523591	0.000969591
UPLC-MS-POS_ICV_corrected_brain_volumes	0.112727	0.0479538	0.0187359	0.0742797	0.0383522	0.0527722	0.0347548	0.0323712	0.282987

### Sheet: Supp table 7 correlations
Supplementary Table 7 Correlations between total brain, grey matter and normal appearing white matter volumes, and intracranial volume
	r	t	df	P
Total brain volume	0.938	65.812	592	< 2.2e-16
Grey matter volume	0.839	37.442	592	< 2.2e-16
Normal appearing white matter volume	0.867	42.261	592	< 2.2e-16
